# In silico identification and validation of inhibitors of the interaction between neuropilin receptor 1 and SARS-CoV-2 Spike protein

**DOI:** 10.1101/2020.09.22.308783

**Authors:** Samantha Perez-Miller, Marcel Patek, Aubin Moutal, Carly R. Cabel, Curtis A. Thorne, Samuel K. Campos, Rajesh Khanna

## Abstract

Neuropilin-1 (NRP-1) is a multifunctional transmembrane receptor for ligands that affect developmental axonal growth and angiogenesis. In addition to a role in cancer, NRP-1 is a reported entry point for several viruses, including severe acute respiratory syndrome coronavirus 2 (SARS-CoV-2), the causal agent of coronavirus disease 2019 (COVID-19). The furin cleavage product of SARS-CoV-2 Spike protein takes advantage of the vascular endothelial growth factor A (VEGF-A) binding site on NRP-1 which accommodates a polybasic stretch ending in a C-terminal arginine. This site has long been a focus of drug discovery efforts for cancer therapeutics. We recently showed that interruption of the VEGF-A/NRP-1 signaling pathway ameliorates neuropathic pain and hypothesize that interference of this pathway by SARS-CoV-2 spike protein interferes with pain signaling. Here, we report hits from a small molecule and natural product screen of nearly 0.5 million compounds targeting the VEGF-A binding site on NRP-1. We identified nine chemical series with lead- or drug-like physico-chemical properties. Using an ELISA, we demonstrate that six compounds disrupt VEGF-A-NRP-1 binding more effectively than EG00229, a known NRP-1 inhibitor. Secondary validation in cells revealed that almost all tested compounds inhibited VEGF-A triggered VEGFR2 phosphorylation. Two compounds displayed robust inhibition of a recombinant vesicular stomatitis virus protein that utilizes the SARS-CoV-2 Spike for entry and fusion. These compounds represent a first step in a renewed effort to develop small molecule inhibitors of the VEGF-A/NRP-1 signaling for the treatment of neuropathic pain and cancer with the added potential of inhibiting SARS-CoV-2 virus entry.
