## Supplementary Table for "In silico identification and validation of inhibitors of the interaction between neuropilin receptor 1 and SARS-CoV-2 Spike protein"

### Sheet: top100_supplementary_v2.csv
Cmpd	SMILES	Glide_gscore	Set	Mw	clogP	HB-D	HB-A	Lipinski	NHOH	RotB	TPSA
VS1	COc1cccc(-c2cc(=O)[nH]c(Nc3ccccc3)n2)c1	-12.1	DIV	293.3	3.2	2	4	Yes	2	4	67
VS2	CC(C)Cc1cc(C(=O)NCC2CCOC2)nc(=O)[nH]1	-11.5	DIV	279.3	0.7	2	4	Yes	2	5	84
VS3	O=C(O)CNc1nc2nc[nH]c2c(=O)[nH]1	-11.3	NP	209.2	-0.9	4	5		4	3	124
VS4	O=C(O)Cc1cnc(-c2cccnc2)[nH]c1=O	-11	NP	231.2	0.5	2	4		2	3	96
VS5	O=C1CC(O)C(Cc2ccccc2)N1	-11	NP	191.2	0.5	2	2		2	2	49
VS6	COCC(=O)N1CCN2C(=O)C(Cc3ccc(O)cc3)NC(=O)C2C1	-10.9	NP	347.4	-0.9	2	5		2	4	99
VS7	CC(C)Cc1cc(C(=O)N2CCN(c3ncccn3)CC2)nc(=O)[nH]1	-10.8	DIV	342.4	0.7	1	6	Yes	1	4	95
VS8	O=C(/C=C\c1ccc(O)c(O)c1)CC(Cc1ccc(O)c(O)c1)C(=O)O	-10.7	NP	358.3	2.4	5	6		5	7	135
VS9	O=C(/C=C\c1ccc(O)c(O)c1)CC(Cc1ccc(O)c(O)c1)C(=O)O	-10.7	NP	358.3	2.4	5	6		5	7	135
VS10	CC(C)c1ncc(CC(=O)O)c(=O)[nH]1	-10.7	NP	196.2	0.5	2	3		2	3	83
VS11	CC[N+](C)(C)CC1C(=O)OC23C(CCC4(C)OC42)C(C)CCC13	-10.6	NP	322.5	2.6	0	3		0	3	39
VS12	O=c1[n-]c(Br)nc2[nH]c[nH+]c12	-10.5	NP	215	-0.5	1	2		2	0	74
VS13	C[S+](CCON)CC1OC(n2cnc3c(N)ncnc32)C(O)C1O	-10.5	NP	357.4	-1.8	4	10		6	6	155
VS14	CC(C)Cc1cc(C(=O)N(C)Cc2ccc3nsnc3c2)nc(=O)[nH]1	-10.4	DIV	357.4	2.2	1	6	Yes	1	5	92
VS15	Cc1nc(N2CCOCC2)ncc1-c1cc(=O)[nH]c(Nc2ccccc2)n1	-10.4	DIV	364.4	2.1	2	7	Yes	2	4	96
VS16	COc1ccccc1Nc1nc(-c2cnc(N3CCCC3)nc2C)cc(=O)[nH]1	-10.4	DIV	378.4	2.9	2	7	Yes	2	5	96
VS17	C[N+](C)(C)C1CCCCC(=O)C1	-10.3	NP	170.3	1.6	0	1		0	1	17
VS18	CC(C)Cc1cc(C(=O)N(C)C(C)Cc2cnccn2)nc(=O)[nH]1	-10.3	DIV	329.4	1.5	1	5	Yes	1	6	92
VS19	CC(C)Cc1cc(C(=O)NCc2ccc3c(c2)CCCO3)nc(=O)[nH]1	-10.3	DIV	341.4	2.2	2	4	Yes	2	5	84
VS20	CC1CCC2C(C[N+](C)(C)C)C(=O)OC23C1CCC1(C)OC13	-10.3	NP	308.4	2.2	0	3		0	2	39
VS21	CC(C)Cc1cc(C(=O)O)cc(=O)[nH]1	-10.2	NP	195.2	1.3	2	2		2	3	70
VS22	O=c1[n-]cnc2c1[nH+]cn2C1OC(CO)C(O)C1O	-10.2	NP	268.2	-3.2	3	7		4	2	133
VS23	CC(O)C(O)C1CNc2nc[nH]c(=O)c2N1	-10.2	NP	226.2	-1.3	5	6		5	2	110
VS24	C[N+](C)(C)CC1(C(=O)O)CC(O)C(O)=N1	-10.1	NP	217.2	-0.8	3	3		3	3	90
VS25	Cc1cc(C(=O)N2CCCC(c3nnc(C)[nH]3)C2)cc(=O)[nH]1	-10.1	DIV	301.4	1.1	2	4	Yes	2	2	95
VS26	C[N+](C)(C)CC1C(C(=O)O)C1C(=O)O	-10.1	NP	202.2	-0.3	2	2		2	4	75
VS27	O=C(O)C(/C=C\c1ccc(O)c(O)c1)=C\Cc1ccc(O)c(O)c1	-10	NP	328.3	2.8	5	5		5	5	118
VS28	CCc1cc(C(=O)N(CCOC)Cc2cccnc2)cc(=O)[nH]1	-10	DIV	315.4	1.6	1	4	Yes	1	7	75
VS29	O=C(O)C(Cc1ccccc1)NCC1(O)OC(CO)C(O)C1O	-9.9	NP	327.3	-1.9	6	7		6	7	139
VS30	O=C(CCOc1ccccc1)NC1CC(=O)N(Cc2cccc(F)c2)C1	-9.9	DIV	356.4	2.5	1	3	Yes	1	7	59
VS31	CC(O)(C(=O)O)C(O)COC(=O)/C=C/c1ccc(O)c(O)c1	-9.8	NP	312.3	-0.1	5	7		5	6	145
VS32	COc1cc2c(cc1C)C(=O)OC21CC(C)(C)C(=O)O1	-9.8	NP	276.3	2.3	0	5		0	1	62
VS33	CC(C)Cc1cc(C(=O)N2CCCC(OCc3ccccn3)C2)nc(=O)[nH]1	-9.8	DIV	370.5	2.2	1	5	Yes	1	6	88
VS34	O=C1CCC(Cc2ccccc2)N1	-9.8	NP	175.2	1.5	1	1		1	2	29
VS35	COc1ccccc1Nc1nncc(=O)[nH]1	-9.8	DIV	218.2	0.9	2	5	Yes	2	3	80
VS36	CCCCC1(O)NC(=O)C2OC21	-9.7	NP	171.2	-0.2	2	3		2	3	62
VS37	CC1=C(COC2OC(CO)C(O)C(O)C2O)C(C(CO)C(=O)O)CC1	-9.7	NP	362.4	-1.8	6	8		6	7	157
VS38	O=c1cnnc(Nc2ccccc2O)[nH]1	-9.7	DIV	204.2	0.6	3	5	Yes	3	2	91
VS39	CCc1cc(C(=O)N(C)Cc2ccc(OC)c3ncccc23)cc(=O)[nH]1	-9.6	DIV	351.4	2.8	1	4	Yes	1	5	75
VS40	Cc1c(CC(=O)NC(Cc2ccc(O)cc2)C(=O)O)c(=O)oc2cc3occ(C(C)(C)C)c3cc12	-9.6	NP	477.5	4.2	3	6		3	6	130
VS41	O=C1OC(c2ccc(O)c(O)c2)C(CO)/C1=C\c1ccc(O)c(O)c1	-9.6	NP	344.3	1.8	5	7		5	3	127
VS42	CN1CC(CO)CC(c2cccc(=O)[nH]2)C1	-9.6	NP	222.3	0.4	2	3		2	2	56
VS43	CCc1ccccc1Nc1nncc(=O)[nH]1	-9.6	DIV	216.2	1.5	2	4	Yes	2	3	71
VS44	C[n+]1cn(C2OC(CO)C(O)C2O)c2[nH]c(=O)[nH]c(=O)c21	-9.6	NP	299.3	-3.5	5	7		5	2	144
VS45	NC(=O)CC(NC(=O)C(Cc1ccccc1)NC(=O)N1CC(=O)Nc2ccccc21)C(=O)O	-9.6	NP	453.5	0.2	5	5		6	8	171
VS46	CCc1cc(C(=O)N2CCc3nc(-c4cccc(OC)c4)[nH]c3C2)cc(=O)[nH]1	-9.6	DIV	378.4	2.5	2	4	Yes	2	4	91
VS47	C[n+]1c[nH]c2c(C3OC(CO)C(O)C3O)nnc-2c1N	-9.6	NP	282.3	-2.5	5	7		6	2	141
VS48	CCCC/C=C\C1=CC(C)(O)OC1=O	-9.6	NP	196.2	1.9	1	3		1	4	47
VS49	O=C(CN1CC(c2ccccc2)CC1=O)N1CCCN(C(=O)c2ccco2)CC1	-9.5	DIV	395.5	2	0	4	Yes	0	4	74
VS50	NC(CC[n+]1cccc(C(=O)O)c1)C(=O)O	-9.5	NP	225.2	-0.5	3	3		4	5	105
VS51	O=C(O)Cc1cc(=O)[nH]c(=O)[nH]1	-9.5	NP	170.1	-1.3	3	3		3	2	103
VS52	O=C1N(Cc2ccccc2)C2C[S+]3CCCC3C2N1Cc1ccccc1	-9.5	NP	365.5	3.7	0	1		0	4	24
VS53	O=C(CCc1ccc(O)c(O)c1)Oc1cccc(O)c1O	-9.5	NP	290.3	2	4	6		4	4	107
VS54	Cc1coc2cc3oc(=O)c(CC(=O)NC(Cc4c[nH]c5ccccc45)C(=O)O)c(C)c3cc12	-9.4	NP	458.5	4	3	5		3	6	126
VS55	O=C(/C=C/c1ccc(O)c(O)c1)OC(C(=O)O)C(O)C(=O)O	-9.4	NP	312.2	-0.4	5	7		5	6	162
VS56	Cc1c(C)[n+]([O-])cn1C(CCC(=O)O)C(=O)O	-9.4	NP	242.2	0.2	2	4		2	5	106
VS57	CC(C)Cc1cc(C(=O)N2CCc3sccc3C2)nc(=O)[nH]1	-9.4	DIV	317.4	2.2	1	4	Yes	1	3	66
VS58	O=C1NC(C(F)(F)F)=CC2(CCC2)N1	-9.4	NP	206.2	1.7	2	1		2	0	41
VS59	O=C(O)CNc1nc2[nH]cnc2c(=O)[nH]1	-9.4	NP	209.2	-0.9	4	5		4	3	124
VS60	O=P(O)(O)OCC1OC(O)(OP(=O)(O)O)C(O)C1O	-9.4	NP	326.1	-3	7	8		7	5	203
VS61	COc1cc(OC)c2c(C)c(CC(=O)NC(Cc3ccc(O)cc3)C(=O)O)c(=O)oc2c1	-9.4	NP	441.4	2.2	3	7		3	8	135
VS62	CCc1cc(C(=O)N2CC=CC2CC)cc(=O)[nH]1	-9.4	DIV	246.3	1.7	1	2	Yes	1	3	53
VS63	Cc1c(O)c(C=O)c(COP(=O)(O)O)c[n+]1[O-]	-9.4	NP	263.1	-0.2	3	5		3	4	131
VS64	O=C(O)c1cc(=O)[nH]c(=O)[nH]1	-9.3	NP	156.1	-1.2	3	3		3	1	103
VS65	CCc1cc(C(=O)N2CCOC(c3ccc(F)cc3)C2)cc(=O)[nH]1	-9.3	DIV	330.4	2.3	1	3	Yes	1	3	62
VS66	NC(C(=O)O)C1CC(Cl)=[N+]([O-])O1	-9.3	NP	194.6	-0.8	2	4		3	2	99
VS67	COCC1OC([n+]2cnc3c(N)[nH]cnc2-3)C(O)C1O	-9.3	NP	282.3	-2	4	7		5	3	130
VS68	CC(C)CC(NC(=O)C(O)C1C=CC(=O)O1)C1Cc2cccc(O)c2C(=O)O1	-9.3	NP	389.4	0.8	3	7		3	6	122
VS69	Cc1cc(=O)[nH]c(C(C)C)n1	-9.2	NP	152.2	1.2	1	2		1	1	46
VS70	O=C(O)c1ccc[n+](C2OC(CO)C(O)C2O)c1	-9.2	NP	256.2	-1.7	4	5		4	3	111
VS71	C[N+](C)(C)CC1CCC(=O)O1	-9.2	NP	158.2	0.4	0	2		0	2	26
VS72	CC(O)C(=O)C1CNc2nc(N)[nH]c(=O)c2N1	-9.2	NP	239.2	-1.5	5	7		6	2	133
VS73	O=C(/C=C/c1ccc(O)c2oc(-c3ccc(O)c(O)c3)cc12)OC(Cc1ccc(O)c(O)c1)C(=O)O	-9.2	NP	492.4	3.9	6	9		6	7	178
VS74	O=C(O)C1CC2(C=CC(O)C=C2)C(=O)N1	-9.2	NP	209.2	-0.6	3	3		3	1	87
VS75	O=C(O)c1ccc[n+](C2OC(CO)C(O)C2O)c1	-9.2	NP	256.2	-1.7	4	5		4	3	111
VS76	O=C(O)c1cc(=O)[nH]c(=O)[nH]1	-9.2	NP	156.1	-1.2	3	3		3	1	103
VS77	O=c1[nH]cnc2c1ncn2C1OC(COP(=O)(O)O)C(O)C1O	-9.2	NP	348.2	-2.2	5	9		5	4	180
VS78	O=C(O)c1cc(=O)[nH]c(=O)[nH]1	-9.2	NP	156.1	-1.2	3	3		3	1	103
VS79	Cc1c(CCC(=O)NC(Cc2ccc(O)cc2)C(=O)O)c(=O)oc2cc(O)ccc12	-9.2	NP	411.4	2.3	4	6		4	7	137
VS80	O=C1CCC(CN(Cc2ccccn2)Cc2nc3ccsc3c(=O)[nH]2)N1	-9.2	DIV	369.5	1.7	2	6	Yes	2	6	91
VS81	O=C(O)CC(CCc1ccccc1)OC1OC(CO)C(O)C(O)C1O	-9.2	NP	356.4	-0.7	5	7		5	8	137
VS82	NC(=O)CCC(NC(=O)C(Cc1ccccc1)NC(=O)N1CC(=O)Nc2ccccc21)C(=O)O	-9.2	NP	467.5	0.6	5	5		6	9	171
VS83	COC1=C2C=CC2(C2CC(C)(C)CC2=O)COC1=O	-9.2	NP	262.3	2	0	4		0	2	53
VS84	O=C(/C=C/c1ccc(O)c(O)c1)OC1C=C(C(=O)O)OC(C(=O)O)C1O	-9.2	NP	366.3	-0.2	5	8		5	5	171
VS85	CC(C)C(CO)NC(=O)CCC1NC(=O)N(Cc2ccc3c(c2)OCO3)C1=O	-9.2	NP	391.4	0.7	3	6		3	8	117
VS86	Cc1cc(CN(C)Cc2cc(=O)[nH]c(=O)[nH]2)no1	-9.2	DIV	250.3	0	2	5	Yes	2	4	95
VS87	COC(=O)C(Cc1ccc(O)c(O)c1)OC(=O)/C=C\c1ccc(O)c(O)c1	-9.1	NP	374.3	1.8	4	8		4	6	134
VS88	CC(=O)NC1C(Oc2ccc(C)cc2C)OC(CO)C(O)C1O	-9.1	NP	325.4	-0.4	4	6		4	4	108
VS89	CCC(=O)NC(CC(=O)O)C[N+](C)(C)C	-9.1	NP	217.3	0.1	2	2		2	6	66
VS90	COc1ccc2c(C)c(CC(=O)NC(CO)Cc3ccccc3)c(=O)oc2c1	-9.1	NP	381.4	2.4	2	5		2	7	89
VS91	C[N+](C)(C)CC1(C(=O)O)CC(O)C(=O)N1	-9.1	NP	217.2	-1.6	3	3		3	3	87
VS92	O=c1[n-]cnc2c1[nH+]cn2C1C=C(CO)C(O)C1O	-9.1	NP	264.2	-2.6	3	6		4	2	124
VS93	CC(=O)OC(CC(=O)O)C[N+](C)(C)C	-9.1	NP	204.2	0.1	1	3		1	5	64
VS94	O=C(CCN1CCCCCC1=O)NC(CO)Cc1ccccc1	-9.1	DIV	318.4	1.5	2	3	Yes	2	7	70
VS95	O=C(O)CNc1nc2[nH]cnc2c(=O)[nH]1	-9.1	NP	209.2	-0.9	4	5		4	3	124
VS96	Nc1[nH]c(=O)[nH]c(=O)c1O	-9	NP	143.1	-1.6	4	4		5	0	112
VS97	C=CC1(C)C=C2C(=O)OC(=O)C3=C(CCCC3(C)C)C2(O)CC1	-9	NP	316.4	3.2	1	4		1	1	64
VS98	Cc1coc2cc3oc(=O)c(CC(=O)NC(CO)Cc4ccccc4)c(C)c3cc12	-9	NP	405.5	3.4	2	5		2	6	93
VS99	C/C(=C/C1CC(CCCc2ccoc2)C(=O)O1)CCCc1ccoc1	-9	NP	342.4	5.1	0	4		0	9	53
VS100	CC1(C)CC(=O)C(=CNC(Cc2ccccc2)C(=O)O)C(=O)C1	-9	NP	315.4	2.1	2	4		2	5	83
Compound ranking by Glide-xp-gscore (Glide_score (kcal/mol)) and calculated properties of the top hundred hits.
SMILES: smiles strings of hit structures; Set: character of the screening library (NP natural product, DIV diversity);
Mw: molecular weight in Daltons, clogP: calculated partition coefficient, number of hydrogen-bond donors (HB-D) and acceptors (HB-A);
Lipinski: a binary classification of compliance with Lipinski's rule of 5 (Yes, NO).
If Lipinski score is NO, it is followed by the reason for failure (HBD - hydrogen-bond donors, NO_Lip refers to multiple adverse properties)
NHOH: total number of N-H and OH groups, RotB: number of rotatable bonds, TPSA: total polar surface area (Å).
